# Regulation of polyphosphate homeostasis in *S. cerevisiae* by the Sky1 protein kinase

**DOI:** 10.64898/2026.09.24.753767

**Authors:** Alix Denoncourt, Sarah McKeague, Selin Gabbarizadeh, Michael Downey

## Abstract

Eukaryotic cells store inorganic phosphate in the form of long chains called polyphosphates (polyP) that can reach many hundreds of residues in length. In the budding yeast *Saccharomyces cerevisiae*, polyP is synthesized by the VTC complex using ATP as a substrate and sequestered at high concentrations in the vacuole. Here, polyP chain length and turnover are regulated by the polyphosphatase enzymes Ppn1 and Ppn2. In the vacuole lumen, polyP plays a critical role in phosphate and ion homeostasis. Beyond the vacuole, minor populations of polyP are thought to impact various cellular functions, including in the nucleus, in part by binding to target proteins. We speculated that polyP metabolism must be tightly coupled to mechanisms of homeostatic control operating elsewhere in the cell. In this work, we report that cells lacking Sky1, a serine-arginine repeat protein kinase, have very low levels of polyP, an effect that is exacerbated by alkaline stress. Under these conditions *sky1*Δ mutants also display increased expression of a subset of genes from the PHO regulon. Genetic analysis suggests that both phenotypes are linked to an increase in potassium influx via the Trk1 potassium transporter. Loss of Npl3, a known target of Sky1, partially rescues the phosphate homeostasis defects in *sky1*Δ mutants, although this occurs independently of a well characterized Sky1 phosphorylation site on Npl3. Finally, the loss of polyP in *sky1*Δ mutants depends on the Ppn1 and Ppn2 polyphosphatases and the Pep4 protease located in the vacuole. Altogether, our work provides novel insights into how polyP homeostasis in the vacuole is coordinated with events occurring throughout the cell.
