## Supplementary material for "Regulation of polyphosphate homeostasis in *S. cerevisiae* by the Sky1 protein kinase": Supp Tables 1 & 2

### Sheet: Feuil1
	Table 1. Yeast strains used in this study*					Table 2. Plasmids used in this study
	Strain #	Strain	Genotype	Source/reference		Plasmid	Promoter	Marker	Addgene ID	Source/reference
	YMD963	WT	MATa leu2d0 ura3d0 his3-1 met15d0 LYS2+	Adam Rudner lab		pAG36		natMX6, URA3	35126	Goldstein et al. (PMID: 10514571)
	YMD5776	pho85∆	MATa leu2d0 ura3d0 his3-1 met15d0 LYS2+ pho85::KANMX	Horizon Discovery Biosciences (YSC1053)		pAG36-SKY1	Native	natMX6, URA3	TBD	This study
	YMD5775	pho80∆	MATa leu2d0 ura3d0 his3-1 met15d0 LYS2+ pho80::KANMX	Horizon Discovery Biosciences (YSC1053)		pAG36-SKY1 K187M	Native	natMX6, URA3	TBD	This study
	YMD4061	sky1∆	MATa leu2d0 ura3d0 his3-1 met15d0 LYS2+ sky1::KANMX	Horizon Discovery Biosciences (YSC1053)		pAG36-NPL3-3HA*	Native	natMX6, URA3	TBD	This study
	YMD4004	pho80∆	MATa leu2d0 ura3d0 his3-1 met15d0 LYS2+ pho80::HYGMX	This study		pAG36-NPL3 S411A-3HA*	Native	natMX6, URA3	TBD	This study
	YMD4072	sky1∆	MATa leu2d0 ura3d0 his3-1 met15d0 LYS2+ sky1::KANMX	This study
	YMD1574	vtc4∆	MATa leu2d0 ura3d0 his3-1 met15d0 LYS2+ vtc4::NATMX	Bentley-DeSousa et al. (PMID: 29590613)		pAG36 was a gift from John McCusker (Addgene plasmid # 35126 ; http://n2t.net/addgene:35126 ; RRID:Addgene_35126)
	YMD4177	trk1∆	MATa leu2d0 ura3d0 his3-1 met15d0 LYS2+ trk1::KANMX	This study		* Codon optimized sequence
	YMD4145	hal3∆	MATa leu2d0 ura3d0 his3-1 met15d0 LYS2+ hal3::KANMX	This study
	YMD4173	ppz1∆	MATa leu2d0 ura3d0 his3-1 met15d0 LYS2+ ppz1::KANMX	This study
	YMD4189	ppz2∆	MATa leu2d0 ura3d0 his3-1 met15d0 LYS2+ ppz2::HYGMX	This study
	YMD4196	ppz1∆ ppz2∆	MATa leu2d0 ura3d0 his3-1 met15d0 LYS2+ ppz1::KANMX ppz2::HYGMX	This study
	YMD4464	sky1∆ trk1∆	MATa leu2d0 ura3d0 his3-1 met15d0 LYS2+ sky1::KANMX trk1::HYGMX	This study
	YMD4142	gbp2∆	MATa leu2d0 ura3d0 his3-1 met15d0 LYS2+ gbp2::KANMX	This study
	YMD4186	hrb1∆	MATa leu2d0 ura3d0 his3-1 met15d0 LYS2+ hrb1::HYGMX	This study
	YMD4174	npl3∆	MATa leu2d0 ura3d0 his3-1 met15d0 LYS2+ npl3::KANMX	This study
	YMD5479	sky1∆ npl3∆	MATa leu2d0 ura3d0 his3-1 met15d0 LYS2+ sky1::KANMX npl3::HYGMX	This study
	YMD2330	ppn1∆ ppn2∆	MATa leu2d0 ura3d0 his3-1 met15d0 LYS2+ ppn1::KANMX ppn2::NATMX	Bentley-DeSousa et al. (PMID: 29590613)
	YMD4613	sky1∆ ppn1∆	MATa leu2d0 ura3d0 his3-1 met15d0 LYS2+ ppn1::KANMX sky1::HYGMX	This study
	YMD6195	sky1∆ ppn2∆	MATa leu2d0 ura3d0 his3-1 met15d0 LYS2+ ppn2::KANMX sky1::HYGMX	This study
	YMD4491	sky1∆ ppn1∆ ppn2∆	MATa leu2d0 ura3d0 his3-1 met15d0 LYS2+ ppn1::KANMX ppn2::NATMX sky1::HYGMX	This study
	YMD5163	pep4∆	MATa leu2d0 ura3d0 his3-1 met15d0 LYS2+ pep4::HYGMX	This study
	YMD5162	sky1∆ pep4∆	MATa leu2d0 ura3d0 his3-1 met15d0 LYS2+ sky1::KANMX pep4::HYGMX	This study
	YMD2732	pep4∆ ppn2∆	MATa leu2d0 ura3d0 his3-1 met15d0 LYS2+ ppn2::KANMX pep4::NATMX	This study
	YMD6101	sky1∆ pep4∆ ppn2∆	MATa leu2d0 ura3d0 his3-1 met15d0 LYS2+ ppn2::KANMX pep4::NATMX sky1::HISMX	This study
	YMD5546	PHO5-3HA	MATa leu2d0 ura3d0 his3-1 met15d0 LYS2+ PHO5-3HA(HISMX)	This study
	YMD5557	PHO5-3HA sky1∆	MATa leu2d0 ura3d0 his3-1 met15d0 LYS2+ sky1::HYGMX PHO5-3HA(HISMX)	This study
	YMD5882	PHO5-3HA sky1∆ trk1∆	MATa leu2d0 ura3d0 his3-1 met15d0 LYS2+ sky1::HYGMX trk1::NATMX PHO5-3HA(HISMX)	This study
	YMD5794	PHO5-3HA ppz1∆ ppz2∆	MATa leu2d0 ura3d0 his3-1 met15d0 LYS2+ ppz1::NATMX ppz2::KANMX PHO5-3HA(HISMX)	This study
	YMD6016	PHO5-3HA pho4∆	MATa leu2d0 ura3d0 his3-1 met15d0 LYS2+ pho4::KANMX PHO5-3HA(HISMX)	This study
	YMD6045	PHO5-3HA sky1∆ pho4∆	MATa leu2d0 ura3d0 his3-1 met15d0 LYS2+ sky1::HYGMX pho4::KANMX PHO5-3HA(HISMX)	This study
	YMD5811	PHO5-3HA npl3∆	MATa leu2d0 ura3d0 his3-1 met15d0 LYS2+ npl3::HYGMX PHO5-3HA(HISMX)	This study
	YMD5791	PHO5-3HA sky1∆ npl3∆	MATa leu2d0 ura3d0 his3-1 met15d0 LYS2+ sky1::HYGMX npl3::NATMX PHO5-3HA(HISMX)	This study
	YMD5823	PHO5-3HA npl3∆ gbp2∆ hrb1∆	MATa leu2d0 ura3d0 his3-1 met15d0 LYS2+ gbp2::HYGMX hrb1::NATMX npl3::KANMX PHO5-3HA(HISMX)	This study
	YMD4907	PHO5-3HA sky1∆ npl3∆ gbp2∆ hrb1∆	MATa leu2d0 ura3d0 his3-1 met15d0 LYS2+ sky1::HYGMX npl3::NATMX gbp2::URA3 hrb1::KANMX PHO5-3HA(HISMX)	This study
	YMD6031	PHO5-3HA pep4∆	MATa leu2d0 ura3d0 his3-1 met15d0 LYS2+ pep4::KANMX PHO5-3HA(HISMX)	This study
	YMD6034	PHO5-3HA sky1∆ pep4∆	MATa leu2d0 ura3d0 his3-1 met15d0 LYS2+ pep4::KANMX sky1::HYGMX PHO5-3HA(HISMX)	This study
	*All in S288C BY4741 background
