## Supplementary material for "Regulation of polyphosphate homeostasis in *S. cerevisiae* by the Sky1 protein kinase": Supp Tables 3 & 4

### Sheet: Feuil1
	Table 3. Antibodies used in this study					Table 4. Oligonucleotides used in this study
	Antibody	Host species	Source	Conditions of use		Primer	Sequence	Primer pair efficiency (%)
	anti-HA-Tag (C29F4)	Rabbit	New England Biolabs (cat #3724S)	1:2000 in 5% BSA		Pho5-qPCR-F1	CTTAGGCAAACTAGCCGATGTC	90.1 - 95.7
	anti-Pgk1 (22C5D8)	Mouse	Thermo Fisher Scientific (cat #459250)	1: 10 000 in 5% BSA		Pho5-qPCR-R1	ACCATAGTCGCCAGGGAAAG
	anti-Pep4	Rabbit	Scott David Emr lab (Cornell University)	1:4000 in 5% milk		Pho89-qPCR-F1	CGCTACTGGTCCTTTGTCTGC	94.6 - 94.8
	HRP conjugate anti-mouse IgG	Goat	Bio-Rad (cat# 1721011)	1:10 000 in 5% milk or 5% BSA		Pho89-qPCR-R1	CCATAAGCCAGAACCCACACG
	HRP conjugate anti-rabbit IgG	Goat	Bio-Rad (cat# 1706515)	1:10 000 in 5% milk or 5% BSA		Pho84-qPCR-F2	ACCACTGTTGCTCATTCTCCTG	96.7
						Pho84-qPCR-F2	GTCACCACCGATACCAATACCC
						Taf10-qPCR-F1	AACAACAGTCAGGCGAGAGC	91.2 - 96.1
						Taf10-qPCR-R1	CCGTCAGAACAACTTTGCTTGC
