## Supplementary material for "Regulation of polyphosphate homeostasis in *S. cerevisiae* by the Sky1 protein kinase": Supp Table 5

### Sheet: 2A
Tukey's multiple comparisons test	Adjusted P Value
WT vs. vtc4∆	<0.0001
WT vs. sky1∆	<0.0001
vtc4∆ vs. sky1∆	0.0004

### Sheet: 5B
Tukey's multiple comparisons test	Adjusted P Value
0
WT vs. sky1∆	0.2156
WT vs. npl3∆	0.199
WT vs. sky1∆ npl3∆	0.8862
sky1∆ vs. npl3∆	0.0905
sky1∆ vs. sky1∆ npl3∆	0.0398
npl3∆ vs. sky1∆ npl3∆	0.1632
60
WT vs. sky1∆	0.9783
WT vs. npl3∆	0.0028
WT vs. sky1∆ npl3∆	0.0316
sky1∆ vs. npl3∆	0.0234
sky1∆ vs. sky1∆ npl3∆	0.112
npl3∆ vs. sky1∆ npl3∆	0.0345
120
WT vs. sky1∆	0.0665
WT vs. npl3∆	0.0809
WT vs. sky1∆ npl3∆	0.6792
sky1∆ vs. npl3∆	0.0135
sky1∆ vs. sky1∆ npl3∆	0.0794
npl3∆ vs. sky1∆ npl3∆	0.3771
180
WT vs. sky1∆	0.0006
WT vs. npl3∆	0.8646
WT vs. sky1∆ npl3∆	0.3221
sky1∆ vs. npl3∆	0.0045
sky1∆ vs. sky1∆ npl3∆	0.3677
npl3∆ vs. sky1∆ npl3∆	0.2739
WT
0 vs. 60	0.0184
0 vs. 120	0.0193
0 vs. 180	0.013
60 vs. 120	0.0824
60 vs. 180	0.9187
120 vs. 180	0.1172
sky1∆
0 vs. 60	0.0047
0 vs. 120	<0.0001
0 vs. 180	<0.0001
60 vs. 120	0.0174
60 vs. 180	0.0514
120 vs. 180	0.6456
npl3∆
0 vs. 60	0.0162
0 vs. 120	0.0168
0 vs. 180	0.0218
60 vs. 120	0.0186
60 vs. 180	0.0397
120 vs. 180	0.2038
sky1∆ npl3∆
0 vs. 60	<0.0001
0 vs. 120	0.0087
0 vs. 180	0.0106
60 vs. 120	0.068
60 vs. 180	0.0526
120 vs. 180	0.033

### Sheet: 6B 
Tukey's multiple comparisons test	Adjusted P Value
0
WT vs. sky1Δ	0.0004
WT vs. ppn1Δ ppn2Δ	0.0365
WT vs. ppn1Δ ppn2Δ sky1Δ	<0.0001
WT vs. ppn2Δ pep4Δ	<0.0001
WT vs. ppn2Δ pep4Δ sky1Δ	0.0001
sky1Δ vs. ppn1Δ ppn2Δ	0.4625
sky1Δ vs. ppn1Δ ppn2Δ sky1Δ	0.9121
sky1Δ vs. ppn2Δ pep4Δ	0.9889
sky1Δ vs. ppn2Δ pep4Δ sky1Δ	0.9931
ppn1Δ ppn2Δ vs. ppn1Δ ppn2Δ sky1Δ	0.0846
ppn1Δ ppn2Δ vs. ppn2Δ pep4Δ	0.1787
ppn1Δ ppn2Δ vs. ppn2Δ pep4Δ sky1Δ	0.1992
ppn1Δ ppn2Δ sky1Δ vs. ppn2Δ pep4Δ	0.9987
ppn1Δ ppn2Δ sky1Δ vs. ppn2Δ pep4Δ sky1Δ	0.9974
ppn2Δ pep4Δ vs. ppn2Δ pep4Δ sky1Δ	>0.9999
180
WT vs. sky1Δ	<0.0001
WT vs. ppn1Δ ppn2Δ	<0.0001
WT vs. ppn1Δ ppn2Δ sky1Δ	0.015
WT vs. ppn2Δ pep4Δ	<0.0001
WT vs. ppn2Δ pep4Δ sky1Δ	0.4271
sky1Δ vs. ppn1Δ ppn2Δ	<0.0001
sky1Δ vs. ppn1Δ ppn2Δ sky1Δ	<0.0001
sky1Δ vs. ppn2Δ pep4Δ	<0.0001
sky1Δ vs. ppn2Δ pep4Δ sky1Δ	<0.0001
ppn1Δ ppn2Δ vs. ppn1Δ ppn2Δ sky1Δ	<0.0001
ppn1Δ ppn2Δ vs. ppn2Δ pep4Δ	0.6662
ppn1Δ ppn2Δ vs. ppn2Δ pep4Δ sky1Δ	<0.0001
ppn1Δ ppn2Δ sky1Δ vs. ppn2Δ pep4Δ	0.0006
ppn1Δ ppn2Δ sky1Δ vs. ppn2Δ pep4Δ sky1Δ	0.5278
ppn2Δ pep4Δ vs. ppn2Δ pep4Δ sky1Δ	<0.0001
WT
0 vs. 180	<0.0001
sky1Δ
0 vs. 180	<0.0001
ppn1Δ ppn2Δ
0 vs. 180	0.3903
ppn1Δ ppn2Δ sky1Δ
0 vs. 180	0.0004
ppn2Δ pep4Δ
0 vs. 180	0.8902
ppn2Δ pep4Δ sky1Δ
0 vs. 180	<0.0001

### Sheet: S3C - PHO5 Log 2 Stats
Tukey's multiple comparisons test	Adjusted P Value
WT vs. sky1∆	<0.0001
WT vs. npl3∆	0.0004
WT vs. sky1∆ npl3∆	0.6263
sky1∆ vs. npl3∆	<0.0001
sky1∆ vs. sky1∆ npl3∆	<0.0001
npl3∆ vs. sky1∆ npl3∆	0.0021

### Sheet: S3C PHO84 Log2 stats
Tukey's multiple comparisons test	Adjusted P Value
WT vs. sky1Δ	0.1688
WT vs. npl3Δ	<0.0001
WT vs. sky1Δ npl3Δ	<0.0001
sky1Δ vs. npl3Δ	<0.0001
sky1Δ vs. sky1Δ npl3Δ	<0.0001
npl3Δ vs. sky1Δ npl3Δ	0.0092

### Sheet: S3C PHO89 Log2 stats
Tukey's multiple comparisons test	Adjusted P Value
WT vs. sky1∆	0.0013
WT vs. npl3∆	0.0653
WT vs. sky1∆ npl3∆	0.0008
sky1∆ vs. npl3∆	0.235
sky1∆ vs. sky1∆ npl3∆	0.9878
npl3∆ vs. sky1∆ npl3∆	0.1503
